# Integrated hepatic ferroptosis gene signature dictates pathogenic features of ferroptosis

**DOI:** 10.1101/2024.10.27.620461

**Authors:** Takashi Matsumoto, Akihiro Nita, Yohei Kanamori, Ayato Maeda, Noriko Yasuda-Yoshihara, Kosuke Mima, Hirohisa Okabe, Katsunori Imai, Hiromitsu Hayashi, Yuta Matsuoka, Katsuya Nagaoka, Keiichi I. Nakayama, Yuki Sugiura, Yasuhito Tanaka, Hideo Baba, Toshiro Moroishi

## Abstract

**Background & Aims:** Ferroptosis, a distinctive form of cell death induced by iron-dependent lipid peroxidation, is implicated in various biological processes, including liver diseases. Establishing an iron overload-induced ferroptosis model and identifying hepatic gene signatures associated with ferroptosis are crucial for understanding its role in liver pathogenesis.

**Methods:** F-box and leucine-rich repeat protein 5 (FBXL5) is a substrate-recognition component of the SCF E3 ligase complex that restricts intracellular iron levels. In this study, we used liver-specific *Fbxl5*-null mice to establish an iron overload-induced ferroptosis model. Transcriptome analysis identified genes involved in hepatic ferroptosis. Integrating these gene signatures with another ferroptosis model enabled the assessment of ferroptosis-related pathology in murine liver injury models and in 174 patients undergoing liver resection surgery.

**Results:** Iron overload induced severe liver damage in liver-specific *Fbxl5*-null mice, characterized by elevated liver enzymes, histopathological changes, and lipid peroxidation. Transcriptome analysis revealed a distinct set of genes associated with hepatic ferroptosis response. Generating a gene signature for evaluating ferroptosis enhanced the understanding of ferroptosis-related pathologies in liver diseases. Iron overload exacerbated liver damage in murine ischemia-reperfusion injury models via ferroptosis induction. In human patients, elevated serum iron levels correlated with sustained post-operative liver damage, indicating heightened susceptibility to ferroptosis.

**Conclusion:** Here, a murine model of iron overload-induced hepatic ferroptosis was established, and a gene signature indicative of hepatic ferroptosis response in both mice and humans was identified. These findings underscore the role of ferroptosis in liver injury progression and suggest potential therapeutic targets for liver disease intervention.

**HIGHLIGHTS:**

- Liver-specific *Fbxl5* knockout mice provide an iron-induced ferroptotic injury model
- Integrated gene signature of iron- and acetaminophen-induced liver injury dictates ferroptosis
- Iron overload aggravates hepatic ischemia-reperfusion injury in mice
- Patients with high iron levels show delayed post-operative liver damage recovery

**IMPACT AND IMPLICATIONS:** Our study elucidated the critical role of iron in liver disease pathogenesis and ischemia-reperfusion injury (IRI). By establishing a murine model of iron overload-induced ferroptosis, we confirmed that iron overload exacerbated hepatic IRI, underscoring the importance of ferroptosis in liver damage. Additionally, the development of an integrated gene signature for hepatic ferroptosis response provides a valuable tool for evaluating ferroptosis in liver diseases. Via analysis of patient data, we also highlighted the clinical relevance of ferroptosis in post-operative liver damage, offering insights into potential therapeutic strategies targeting iron and ferroptosis to improve outcomes in patients with liver diseases.
