## Supplemental Table 5 for "Integrated hepatic ferroptosis gene signature dictates pathogenic features of ferroptosis"

### Sheet: Gene_list
iFerroptosis_list
Hmox1
Atf3
Gdf15
Gadd45a
Fgf21
Jun
Ier2
Chac1
E230016M11Rik
Igfbp1
Serpine1
Osgin1
Fos
Ddit3
Maff
Adamts1
Klf6
Plk3
Btg2
Atf4
Tsc22d2
Btbd19
Jund
Junb
Trib1
Slc38a2
Dynlt4
Gm7008
Rnd3
Brd2
Ppp1r15a
Gm3776
Gclc
Fbf1
Junos
Cldn14
Dusp4
Epha2
Gm57157
Gm11175
Mdm2
Cep85l
Ifrd1
Mt1
Zfand5
Gm50383
Rcan1
Gm56727
Zfp36
Cd14
Pnrc1
Arid5a
Gm26759
Pvr
Myc
Ets2
Gm45774
BC005537
1700017B05Rik
Srrm4
Zbtb21
Txnrd1
Fosl2
Ppfibp2
Slc35d1
Chd1
Ccdc120
Eppk1
Actg1
Nfkbiz
Gm55891
Mthfd2
Desi2
Sqstm1
Zfp36l1
Foxo3
Chka
Irf2bp2
Ptp4a1
Mideas
Gsta1
Gm12715
Sesn2
Ptp4a1
Stk17b
Gm17024
Ddit4
D16Ertd472e
Csrnp1
Pgd
Gcn1
Cpeb2
Sertad1
Creb3l2
Gm15725
Ccnl1
Mafk
Mt2
Gjb2
Bach1
Lrrc58
Lysmd3
Cpeb4
Eif5
Ubc
Gm16066
Pcsk9
Tnfrsf12a
H3f3b
Ptpn21
1810055G02Rik
Gm56730
Srxn1
Rassf1
Ndel1
Mir21a
Dnajb9
Nabp1
Xkr9
Cars
Usp36
Trp53inp1
Gm8399
Mrnip
Ikbkg
ENSMUSG00000121570
Cebpd
Dusp1
C9orf72
Oser1
Egr1
Mir6935
Slc6a9
Irak2
Cxadr
Btc
Arl5b
Tiparp
St3gal1
Gm8783
2410006H16Rik
Rora
Tat
Sat1
Ip6k2
Skil
Gm37305
Btg3
Rhpn2
Klf3
Apbb3
Ngdn
Ugt2b35
Rela
Nfkbia
E330011O21Rik
Ubb-ps
Hilpda
Gm15801
Peds1
Nrip1
Sp3
Nop58
Vmp1
Mknk2
Srf
Ubb
Litaf
Aox1
Ubr4
Lratd2
Gm56545
Ccn1
Htatip2
Btg1
Gpat3
Ccdc24
Rhob
Entpd5
Ubap1
Clk4
Bcl2l11
Sec24a
Gm9892
Sirt1
Gdap2
Dusp16
Gclm
Aqp8
Gm42987
Snhg16
Tra2b
Ptbp1
Epc1
Gm7694
Nfil3
Eif2ak3
Tpm4
mt-Rnr2
Slc16a6
Sik1
Dusp6
Me1
Mindy1
Egr2
Slc12a4
Gm49590
Gm34777
Fnip1
Eid3
Abcc2
Gm17134
Cebpb
Zfp746
Ddx3x
Palld
B3galt1
Siah2
Otud1
Tubb2b
Myl12a
Hspb8
Ern1
Ripk4
Eaf1
Hspa8
Arhgef26
Gm57407
G6pdx
Zbtb20
Fth1
Rell1
Tmcc1
Zbtb10
Vars
Dhrs9
Ugdh
Gm56824
Eif2s2
8030462N17Rik
Mtbp
Sbds
Fndc3b
Dot1l
Rybp
Ints6
Gm20033
Gja4
Smoc1
Fgd6
Arnt
Myh9
Thbs1
Gm13363
Slc3a2
S100a8
Trim24
Ccng2
Zfp131
Tnfaip6
Gm56812
Lamc1
Taf15
Phf10
Kdm6a
Gm12226
Picalm
Chd2
Sfpq
Fam83g
Epc2
Hif1a
Kctd9
Gm17114
Gm15459
Vps37c
Gm47641
Fn1
Tsku
S100a9
Akap13
Map3k2
Rai14
Notch2
Elf1
Vcl
Rgs1
Simc1
Gramd3
Ero1a
Flcn
Svil
Atp13a1
Zbed6
Dnaja2
Prdx1
Osbp
Morc3
Jmy
C2cd2
Snhg5
Rps12
Gm6377
Nipbl

### Sheet: Gene_list1
RANK	APAP3h	Duplication	RANK	GAVAGE	Duplication	Score	Rank	TOP100
1	Hmox1	Duplicate	1	Hmox1	Duplicate
2	Atf3	Duplicate	2	Atf3	Duplicate
3	Gdf15	Duplicate	3	Gdf15	Duplicate
4	Ier2	Duplicate	4	Btbd19	Duplicate
5	Jun	Duplicate	5	Fgf21	Duplicate
6	Chka	Duplicate	6	Plk3	Duplicate
7	Junos	Duplicate	7	Gadd45a	Duplicate
8	Gadd45a	Duplicate	8	Fos	Duplicate
9	Zfp36	Duplicate	9	Chac1	Duplicate
10	Btg2	Duplicate	10	E230016M11Rik	Duplicate
11	Fgf21	Duplicate	11	Dynlt4	Duplicate
12	Maff	Duplicate	12	Jun	Duplicate
13	Ddit3	Duplicate	13	Serpine1	Duplicate
14	Osgin1	Duplicate	14	Klf6	Duplicate
15	Igfbp1	Duplicate	15	Igfbp1	Duplicate
16	Chac1	Duplicate	16	Bach1	Duplicate
17	Cebpd	Duplicate	17	Rnd3	Duplicate
18	Ifrd1	Duplicate	18	Junb	Duplicate
19	E230016M11Rik	Duplicate	19	Fbf1	Duplicate
20	Gm11175	Duplicate	20	Trib1	Duplicate
21	Gm7008	Duplicate	21	Ier2	Duplicate
22	Serpine1	Duplicate	22	Ddit3	Duplicate
23	Ddit3	Duplicate	23	Adamts1	Duplicate
25	Adamts1	Duplicate	24	Osgin1	Duplicate
26	Tsc22d2	Duplicate	25	Gm57157	Duplicate
27	Atf4	Duplicate	26	Srrm4	Duplicate
31	Zfand5	Duplicate	27	Myc	Duplicate
33	Trp53inp1	Duplicate	28	Rcan1	Duplicate
34	Gm56727	Duplicate	29	Mafk	Duplicate
35	Sat1	Duplicate	30	Ccdc120	Duplicate
36	Gm12715	Duplicate	31	Ddit3	Duplicate
37	1810055G02Rik	Duplicate	32	Gclc	Duplicate
38	Ddit4	Duplicate	33	D16Ertd472e	Duplicate
39	Klf6	Duplicate	34	Atf4	Duplicate
43	Irf2bp2	Duplicate	35	Maff	Duplicate
45	Tiparp	Duplicate	36	Slc38a2	Duplicate
47	Gm16066	Duplicate	37	Pcsk9	Duplicate
48	Srxn1	Duplicate	38	Ppp1r15a	Duplicate
49	Slc38a2	Duplicate	39	Fosl2	Duplicate
50	Zbtb21	Duplicate	40	Tsc22d2	Duplicate
51	Junb	Duplicate	41	Ppfibp2	Duplicate
58	Dusp1	Duplicate	42	Pvr	Duplicate
59	Gm17024	Duplicate	43	Egr1	Duplicate
60	Nfkbia	Duplicate	44	Rassf1	Duplicate
63	Btbd19	Duplicate	45	Jund	Duplicate
64	Sqstm1	Duplicate	46	Eppk1	Duplicate
65	Mdm2	Duplicate	47	Xkr9	Duplicate
69	Gm26759	Duplicate	48	Zfp36l1	Duplicate
70	Cldn14	Duplicate	49	Btg2	Duplicate
72	Cep85l	Duplicate	50	Ccn1	Duplicate
75	Lysmd3	Duplicate	51	Epha2	Duplicate
76	Dynlt4	Duplicate	52	Cldn14	Duplicate
80	Rnd3	Duplicate	53	Dusp4	Duplicate
81	Hilpda	Duplicate	54	E330011O21Rik	Duplicate
83	Gclc	Duplicate	55	Gm3776	Duplicate
87	Gm45774	Duplicate	56	Tat	Duplicate
94	Ccnl1	Duplicate	57	Gm50383	Duplicate
96	Fbf1	Duplicate	58	Ptp4a1	Duplicate
97	Rora	Duplicate	59	Ptp4a1	Duplicate
98	Me1	Duplicate	60	Dusp16	Duplicate
99	Irak2	Duplicate	61	Gm15725	Duplicate
103	B3galt1	Duplicate	62	Nabp1	Duplicate
104	Oser1	Duplicate	63	Ndel1	Duplicate
106	Dusp6	Duplicate	64	Slc35d1	Duplicate
107	Tubb2b	Duplicate	65	Lratd2	Duplicate
110	Myl12a	Duplicate	66	Cep85l	Duplicate
112	Slc35d1	Duplicate	67	Txnrd1	Duplicate
115	Aqp8	Duplicate	68	Sertad1	Duplicate
119	Sirt1	Duplicate	69	Brd2	Duplicate
121	Ip6k2	Duplicate	70	Ubap1	Duplicate
126	Gm57407	Duplicate	71	Pgd	Duplicate
127	Gjb2	Duplicate	72	Mdm2	Duplicate
136	Myc	Duplicate	73	Mknk2	Duplicate
137	Gm17134	Duplicate	74	Creb3l2	Duplicate
139	Zfp36l1	Duplicate	75	Gm7008	Duplicate
140	Fth1	Duplicate	76	Foxo3	Duplicate
144	Ptp4a1	Duplicate	77	Cars	Duplicate
145	Gm56730	Duplicate	78	Chd1	Duplicate
147	Pgd	Duplicate	79	Gm45774	Duplicate
150	Gja4	Duplicate	80	BC005537	Duplicate
151	Creb3l2	Duplicate	81	Mt1	Duplicate
153	Cxadr	Duplicate	82	Cpeb4	Duplicate
157	Gdap2	Duplicate	83	Eif5	Duplicate
162	Eif5	Duplicate	84	St3gal1	Duplicate
164	Ugdh	Duplicate	85	Snhg16	Duplicate
167	Zfp746	Duplicate	86	Csrnp1	Duplicate
169	Mrnip	Duplicate	87	Dnajb9	Duplicate
175	Srf	Duplicate	88	Aox1	Duplicate
177	ENSMUSG00000121570	Duplicate	89	Skil	Duplicate
179	Sik1	Duplicate	90	Rhob	Duplicate
181	D16Ertd472e	Duplicate	91	Gm26759	Duplicate
183	Gm56545	Duplicate	92	Gm42987	Duplicate
187	Bcl2l11	Duplicate	93	Fnip1	Duplicate
193	Htatip2	Duplicate	94	Peds1	Duplicate
194	Litaf	Duplicate	95	Ubb-ps	Duplicate
199	Mafk	Duplicate	96	ENSMUSG00000121570	Duplicate
205	Gm34777	Duplicate	97	Usp36	Duplicate
209	St3gal1	Duplicate	98	Nop58	Duplicate
214	Gm37305	Duplicate	99	Desi2	Duplicate
225	Bach1	Duplicate	100	Cd14	Duplicate
234	Elf1	Duplicate	101	Ubr4	Duplicate
238	Peds1	Duplicate	102	Btc	Duplicate
254	Aox1	Duplicate	103	Mrnip	Duplicate
265	Osbp	Duplicate	104	Gm37305	Duplicate
267	S100a9	Duplicate	105	Stk17b	Duplicate
269	Svil	Duplicate	106	Ngdn	Duplicate
275	Morc3	Duplicate	107	Gm9892	Duplicate
280	Myh9	Duplicate	108	Gclm	Duplicate
291	Jmy	Duplicate	109	Gcn1	Duplicate
292	Zbtb10	Duplicate	110	Gm56730	Duplicate
303	Gm15459	Duplicate	111	Mir21a	Duplicate
	Dnajb1		112	Gjb2	Duplicate
	Abtb2		113	Nfkbiz	Duplicate
	Slc25a47		114	Junos	Duplicate
	Rnf125		115	Arid5a	Duplicate
	Ppp1r10		116	Gm11175	Duplicate
	Dnmbp		117	Zfand5	Duplicate
	Gm10382		118	Mir6935	Duplicate
	Gm49387		119	Gm56727	Duplicate
	Plin2		120	Abcc2	Duplicate
	Pdk4		121	Zbtb21	Duplicate
	Kdelr2		122	Sqstm1	Duplicate
	Cidec		123	Ets2	Duplicate
	Paqr9		124	Hspb8	Duplicate
	Adam2		125	Ifrd1	Duplicate
	4732463B04Rik		126	Mthfd2	Duplicate
	Acot3		127	1700017B05Rik	Duplicate
	Gm6485		128	Rela	Duplicate
	Hspa1b		129	Pnrc1	Duplicate
	D930007J09Rik		130	Clk4	Duplicate
	Mcc		131	Arl5b	Duplicate
	Dennd2b		132	Ccnl1	Duplicate
	Dapk1		133	Zbtb10	Duplicate
	Tcim		134	Ptpn21	Duplicate
	Uso1		135	Cxadr	Duplicate
	Hspa1a		136	Gm55891	Duplicate
	Actn4		137	Sesn2	Duplicate
	Gm56125		138	Eif2ak3	Duplicate
	Pex11a		139	Gm15801	Duplicate
	Taok3		140	Gm8783	Duplicate
	Tmcc3		141	Rhpn2	Duplicate
	Ptprf		142	Ikbkg	Duplicate
	Acot2		143	Mideas	Duplicate
	Hsdl2		144	Cpeb2	Duplicate
	Nfia		145	Gpat3	Duplicate
	Asic5		146	Zfp36	Duplicate
	Irs2		147	Mt2	Duplicate
	H1f2		148	Litaf	Duplicate
	Gm12551		149	Irf2bp2	Duplicate
	St3gal5		150	Smoc1	Duplicate
	Ttc23		151	Actg1	Duplicate
	Tbc1d15		152	Htatip2	Duplicate
	Gm15590		153	Lrrc58	Duplicate
	Trim25		154	Gm17024	Duplicate
	Sec22b		155	Gsta1	Duplicate
	Rnf19a		156	Nrip1	Duplicate
	Rab30		157	Egr2	Duplicate
	Nt5c2		158	Eid3	Duplicate
	Tob2		159	Tpm4	Duplicate
	Gm56842		160	Gm56545	Duplicate
	H3c14		161	Srf	Duplicate
	Ptpn9		162	Ripk4	Duplicate
	Cirbp		163	Thbs1	Duplicate
	Dhx9		164	Slc3a2	Duplicate
	Arrdc2		165	Rell1	Duplicate
	mt-Te		166	Gm7694	Duplicate
	Adh6-ps1		167	Ubc	Duplicate
	Grn		168	Lysmd3	Duplicate
	Gm56007		169	Ubb	Duplicate
	Eml3		170	mt-Rnr2	Duplicate
	Galnt2		171	Bcl2l11	Duplicate
	Ermp1		172	Gm12715	Duplicate
	Baiap2l1		173	2410006H16Rik	Duplicate
	Mir1938		174	Oser1	Duplicate
	Pim3		175	Ddit4	Duplicate
	Fam131c		176	Otud1	Duplicate
	Pex6		177	Myh9	Duplicate
	1300002E11Rik		178	Btg3	Duplicate
	Slc35e3		179	Gm8399	Duplicate
	H2bc4		180	Cebpb	Duplicate
	Bnip3l		181	H3f3b	Duplicate
	Nedd1		182	Slc6a9	Duplicate
	Insc		183	C9orf72	Duplicate
	Fam222a		184	Phf10	Duplicate
	Gm37419		185	Chka	Duplicate
	Naif1		186	Dhrs9	Duplicate
	Eif1		187	Irak2	Duplicate
	Naa15		188	Ugt2b35	Duplicate
	Chrna2		189	Ip6k2	Duplicate
	Rps12-ps3		190	Gm34777	Duplicate
	Etfa		191	Lamc1	Duplicate
	Gm15611		192	Fgd6	Duplicate
	Tdp2		193	Tnfaip6	Duplicate
	Mob1b		194	Gm15459	Duplicate
	Sfmbt1		195	Fam83g	Duplicate
	Zbtb7c		196	Ccng2	Duplicate
	Zfpm1		197	S100a8	Duplicate
	Col15a1		198	Epc2	Duplicate
	Clk1		199	Gm16066	Duplicate
	Nudt5		200	Mindy1	Duplicate
	Tpt1		201	Ern1	Duplicate
	Tatdn2		202	Sp3	Duplicate
	Hsp25-ps1		203	Hspa8	Duplicate
	Il4i1		204	Zbtb20	Duplicate
	Tgm2		205	Sik1	Duplicate
	Rap1b		206	Rora	Duplicate
	Alkbh5		207	Gdap2	Duplicate
	Syvn1		208	Tnfrsf12a	Duplicate
	Map7		209	Sbds	Duplicate
	Farp2		210	Akap13	Duplicate
	Cdk6		211	Srxn1	Duplicate
	Bag6		212	Taf15	Duplicate
	Zfp963		213	Slc16a6	Duplicate
	Mybbp1a		214	Tsku	Duplicate
	Gm13710		215	1810055G02Rik	Duplicate
	Tcf12		216	Gm49590	Duplicate
	Hsf2		217	8030462N17Rik	Duplicate
	Prob1		218	Dusp1	Duplicate
	Ucp2		219	Siah2	Duplicate
	Trip11		220	Ccdc24	Duplicate
	Eif4g2		221	Tmcc1	Duplicate
	A530013C23Rik		222	Kctd9	Duplicate
	Dek		223	Kdm6a	Duplicate
	Suco		224	Zfp131	Duplicate
	Ulk1		225	Eaf1	Duplicate
	Tacc2		226	Apbb3	Duplicate
	Atl2		227	Arhgef26	Duplicate
	Abce1		228	Ddx3x	Duplicate
	Bbx		229	Trim24	Duplicate
	Stard13		230	Gm13363	Duplicate
	Gm17056		231	Zfp746	Duplicate
	Slc52a2		232	Vmp1	Duplicate
	Tjp2		233	Mtbp	Duplicate
	Gmeb2		234	Gramd3	Duplicate
	Tmem26		235	Eif2s2	Duplicate
	Rps12l1		236	Klf3	Duplicate
	Gm20416		237	Slc12a4	Duplicate
	Rarres1		238	Trp53inp1	Duplicate
	Nphs1		239	Fndc3b	Duplicate
	Cyp1a2		240	S100a9	Duplicate
	Glce		241	Entpd5	Duplicate
	Utp4		242	Gm17114	Duplicate
	Spg21		243	Rai14	Duplicate
	Pnpla2		244	Sirt1	Duplicate
	Serpina12		245	Hif1a	Duplicate
	Gm7334		246	Tiparp	Duplicate
	Pi4k2b		247	Sfpq	Duplicate
	Gm9847		248	G6pdx	Duplicate
	Abhd5		249	Hilpda	Duplicate
	Gm26588		250	Ptbp1	Duplicate
	Gm37539		251	Gm56812	Duplicate
	Fermt2		252	Aqp8	Duplicate
	Rps27		253	Dot1l	Duplicate
	Rabgef1		254	Vps37c	Duplicate
	Nfatc3		255	Map3k2	Duplicate
	Pck2		256	Tra2b	Duplicate
			257	Cebpd	Duplicate
			258	Epc1	Duplicate
			259	Jmy	Duplicate
			260	Gm17134	Duplicate
			261	Dnaja2	Duplicate
			262	Palld	Duplicate
			263	C2cd2	Duplicate
			264	Prdx1	Duplicate
			265	Ugdh	Duplicate
			266	Nfkbia	Duplicate
			267	Svil	Duplicate
			268	Atp13a1	Duplicate
			269	Sec24a	Duplicate
			270	Rgs1	Duplicate
			271	Morc3	Duplicate
			272	Rps12	Duplicate
			273	Ero1a	Duplicate
			274	Gm56824	Duplicate
			275	Sat1	Duplicate
			276	Fth1	Duplicate
			277	Gm12226	Duplicate
			278	Fn1	Duplicate
			279	Dusp6	Duplicate
			280	Gm47641	Duplicate
			281	Osbp	Duplicate
			282	Ints6	Duplicate
			283	Btg1	Duplicate
			284	Elf1	Duplicate
			285	Simc1	Duplicate
			286	Gm57407	Duplicate
			287	Arnt	Duplicate
			288	Flcn	Duplicate
			289	Me1	Duplicate
			290	Vcl	Duplicate
			291	Picalm	Duplicate
			292	Zbed6	Duplicate
			293	Snhg5	Duplicate
			294	Notch2	Duplicate
			295	Myl12a	Duplicate
			296	Chd2	Duplicate
			297	B3galt1	Duplicate
			298	Tubb2b	Duplicate
			299	Rybp	Duplicate
			300	Gm6377	Duplicate
			301	Gm20033	Duplicate
			302	Nfil3	Duplicate
			303	Vars	Duplicate
			304	Gja4	Duplicate
			305	Nipbl	Duplicate
24	Jund	Duplicate		Tgif1
28	Pnrc1	Duplicate		Gm47123
29	Actg1	Duplicate		Trib3
30	Fos	Duplicate		Hmgcr
32	Brd2	Duplicate		Ypel5
40	Tnfrsf12a	Duplicate		Rhbdf2
41	1700017B05Rik	Duplicate		Cxcl1
42	Ets2	Duplicate		Impact
44	Arid5a	Duplicate		Tbcel
46	Gm55891	Duplicate		Insig1
52	Plk3	Duplicate		Bbc3
53	Gsta1	Duplicate		Msmo1
54	Trib1	Duplicate		Slc20a1
55	Gm3776	Duplicate		Mnt
56	Cd14	Duplicate		Snx10
57	Mthfd2	Duplicate		Crebrf
61	Mideas	Duplicate		Id3
62	Btg1	Duplicate		Rock2
66	Mt1	Duplicate		Tfe3
67	H3f3b	Duplicate		Riok2
68	Nfkbiz	Duplicate		mt-Ty
71	Ppp1r15a	Duplicate		mt-Tn
73	Sesn2	Duplicate		Nr1d2
74	Cpeb2	Duplicate		Akr1c19
77	Dusp4	Duplicate		Gnl3
78	Nfil3	Duplicate		Krt8
79	Ubc	Duplicate		Gm26873
82	Epha2	Duplicate		Tnfaip3
84	Desi2	Duplicate		Mafg
85	Klf3	Duplicate		Nr1d1
86	BC005537	Duplicate		Cish
88	Mt2	Duplicate		9830144P21Rik
89	Lrrc58	Duplicate		Rel
90	Sec24a	Duplicate		Wipf3
91	Gm50383	Duplicate		Sertad2
92	Gm8399	Duplicate		Pim1
93	C9orf72	Duplicate		Mtss1
95	Apbb3	Duplicate		C77080
100	Slc6a9	Duplicate		Lss
101	Chd1	Duplicate		Kdm6b
102	Vmp1	Duplicate		Hbegf
105	Txnrd1	Duplicate		Agl
108	Stk17b	Duplicate		Krt18
109	Gcn1	Duplicate		Cry2
111	Gm57157	Duplicate		Dusp10
113	Entpd5	Duplicate		Hamp
114	Foxo3	Duplicate		Sox6
116	Tra2b	Duplicate		Gm56487
117	Ptpn21	Duplicate		mt-Tm
118	Epc1	Duplicate		Slc10a2
120	Pvr	Duplicate		Lpin2
122	Ptbp1	Duplicate		Snhg1
123	Vars	Duplicate		Srrm4os
124	2410006H16Rik	Duplicate		Zswim4
125	Rcan1	Duplicate		Serpina3f
128	Ccdc24	Duplicate		Snhg15
129	Csrnp1	Duplicate		Zfp655
130	Ikbkg	Duplicate		Clcf1
131	Sp3	Duplicate		Kansl2
132	Ppfibp2	Duplicate		Dgat2
133	Fosl2	Duplicate		B3gnt2
134	Eppk1	Duplicate		Il1b
135	Ugt2b35	Duplicate		Dusp8
138	Palld	Duplicate		Itpkc
141	Rybp	Duplicate		Etl4
142	Btg3	Duplicate		Efhd2
143	Srrm4	Duplicate		Map2k3os
146	Gm20033	Duplicate		Haus8
148	Mir21a	Duplicate		Map2k3
149	Ccdc120	Duplicate		Hcar2
152	Ptp4a1	Duplicate		Rrs1
154	Gm8783	Duplicate		Rhou
155	Sertad1	Duplicate		Ypel2
156	Slc12a4	Duplicate		A730081D07Rik
158	Gm56824	Duplicate		Cxcl10
159	Arl5b	Duplicate		Tgm1
160	Ints6	Duplicate		Zpr1
161	Cpeb4	Duplicate		Dppa3
163	Mir6935	Duplicate		Sowahb
165	Gm15725	Duplicate		Nol8
166	G6pdx	Duplicate		Gm26885
168	Arnt	Duplicate		Slc7a1
170	Ddx3x	Duplicate		Sh3bp2
171	Slc16a6	Duplicate		Baz1a
172	Dnajb9	Duplicate		Rusc2
173	Ubb	Duplicate		Sgms2
174	Usp36	Duplicate		mt-Td
176	Nrip1	Duplicate		Scaf11
178	Gm49590	Duplicate		C2cd2l
180	Rhpn2	Duplicate		Foxq1
182	Siah2	Duplicate		Gdf9
184	Arhgef26	Duplicate		Slc25a25
185	Eaf1	Duplicate		Relb
186	Dot1l	Duplicate		Snora28
188	Btc	Duplicate		Cpeb3
189	Mindy1	Duplicate		Ehbp1
190	Cars	Duplicate		Oga
191	Chd2	Duplicate		Ppp2r5e
192	Gm15801	Duplicate		Cyp51
195	Picalm	Duplicate		Rnd1
196	Ndel1	Duplicate		Acsl3
197	Eif2s2	Duplicate		Ttc7
198	Rela	Duplicate		mt-Ti
200	Fndc3b	Duplicate		Cilk1
201	Tmcc1	Duplicate		Dppa5c
202	Gpat3	Duplicate		Rapgef2
203	Nabp1	Duplicate		Rhbdf1
204	Mtbp	Duplicate		Chd9
206	Ern1	Duplicate		Sgms1
207	Gm12226	Duplicate		Lemd3
208	Hspa8	Duplicate		Kdm6bos
210	Pcsk9	Duplicate		Hs6st1
211	Zbtb20	Duplicate		Trak2
212	mt-Rnr2	Duplicate		Ugcg
213	Gm7694	Duplicate		Gm16565
215	Rassf1	Duplicate		Usp53
216	Ngdn	Duplicate		Commd1b
217	Cebpb	Duplicate		Kpna4
218	8030462N17Rik	Duplicate		Tuft1
219	Gm47641	Duplicate		5430430B14Rik
220	Xkr9	Duplicate		Ccl2
221	Fn1	Duplicate		Cox20
222	Gm56812	Duplicate		Ciart
223	Tpm4	Duplicate		Snora65
224	Notch2	Duplicate		Gm16059
226	Otud1	Duplicate		Cic
227	Skil	Duplicate		Nrg4
228	Clk4	Duplicate		Wac
229	Vcl	Duplicate		Rexo1
230	Sbds	Duplicate		Zc3h12c
231	Gm13363	Duplicate		Art3
232	Egr2	Duplicate		Gm19619
233	Ubb-ps	Duplicate		Pcf11
235	Nop58	Duplicate		Ctps
236	Egr1	Duplicate		Plek
237	Eid3	Duplicate		Ripk2
239	Trim24	Duplicate		4930458D05Rik
240	Dhrs9	Duplicate		Nop56
241	Simc1	Duplicate		Snhg12
242	Ubr4	Duplicate		Sars
243	Eif2ak3	Duplicate		Gm30963
244	Vps37c	Duplicate		Tmem87b
245	Sfpq	Duplicate		Nupr1
246	Flcn	Duplicate		Frmd6
247	Ripk4	Duplicate		Sf1
248	Zfp131	Duplicate		Slc16a12
249	Hif1a	Duplicate		Cdk5r1
250	Tat	Duplicate		mt-Tf
251	Rgs1	Duplicate		Gm43314
252	Zbed6	Duplicate		Fam107b
253	Gm9892	Duplicate		Ugp2
255	Gm17114	Duplicate		1700019L13Rik
256	Rell1	Duplicate		Socs7
257	Map3k2	Duplicate		Etv5
258	Snhg5	Duplicate		Ddx21
259	Gclm	Duplicate		BC024978
260	Ero1a	Duplicate		Morc2a
261	Kdm6a	Duplicate		Ugt2b34
262	Mknk2	Duplicate		Rab20
263	Fgd6	Duplicate		Dppa5a
264	Rhob	Duplicate		Wsb1
266	Taf15	Duplicate		Grhl1
268	S100a8	Duplicate		Nars
270	Atp13a1	Duplicate		Rlf
271	Rai14	Duplicate		Sprr1a
272	E330011O21Rik	Duplicate		Utp15
273	Kctd9	Duplicate		Prrg4
274	Ccng2	Duplicate		Psmd5
276	Abcc2	Duplicate		Spring1
277	Gm42987	Duplicate		Dbp
278	Lratd2	Duplicate		Nr3c2
279	Tnfaip6	Duplicate		Gm3226
281	Rps12	Duplicate		Garre1
282	Prdx1	Duplicate		Cdk17
283	Hspb8	Duplicate		Erlin1
284	Dnaja2	Duplicate		Bdp1
285	Lamc1	Duplicate		Krt8-ps
286	Snhg16	Duplicate		Lexm
287	C2cd2	Duplicate		F11r
288	Ubap1	Duplicate		Phip
289	Gm6377	Duplicate		Eef1e1
290	Tsku	Duplicate		Patl1
293	Ccn1	Duplicate		Vps37b
294	Phf10	Duplicate		Clec4e
295	Epc2	Duplicate		Cpeb1
296	Gramd3	Duplicate		6820431F20Rik
297	Fam83g	Duplicate		Olr1
298	Thbs1	Duplicate		Atg2b
299	Akap13	Duplicate		Dcaf12
300	Nipbl	Duplicate		Gm39079
301	Slc3a2	Duplicate		Gm10432
302	Fnip1	Duplicate		Hspbap1
304	Dusp16	Duplicate		Frrs1
305	Smoc1	Duplicate		Rb1cc1
	Zfx			Hnrnph1
	Zfp869			Lilrb4b
	Zfp868			Rad52
	Zfp622			Gm45819
	Zfp119b			Ap5s1
	Zdhhc5			Tbc1d10a
	Xylb			Lamtor3
	Wwtr1			Ngf
	Wrnip1			mt-Tc
	Wnk1			Slc40a1
	Wdr3			Zbtb11
	Wdr26			Smad1
	Wasl			Tuba1a
	Vma21			Katnbl1
	Usp10			Gpld1
	Upf1			Elovl6
	Unk			Rnmt
	Unc119b			Atp1a1
	Uhrf1bp1l			Rasd1
	Ufl1			1700113A16Rik
	Tysnd1			Dhx33
	Twsg1			Apold1
	Tubb2a			Slc16a5
	Ttc17			Dsc2
	Trim28			Kin
	Tram2			Plec
	Tor3a			Ldlr
	Tor1b			Apol7d
	Tor1a			mt-Ta
	Tmem64			Slc25a37
	Tmem39a			Gtpbp2
	Tmem214			Pum1
	Tmem170			P4ha1
	Tmem131l			Ppard
	Tmed5			Midn
	Tgfbr2			Unkl
	Tfrc			Pde4b
	Tead1			Taf7
	Tbc1d31			Dync1h1
	Tars			Mir22hg
	Tapt1			Homer2
	Tab2			Tef
	Sympk			Zfp146
	Suz12			Rictor
	Srsf7			Klhl21
	Srsf4			Gm36026
	Srsf3			Gm45894
	Srp68			Gm16091
	Spty2d1			Gm9917
	Spns1			Ankrd11
	Sos1			Btnl12
	Socs2			Srebf2
	Snx7			Gsk3b
	Snord14d			Plekhh3
	Snord14c			Cep170
	Smurf2			Gm11695
	Smpd5			Gm27223
	Smarca5			Qtrt2
	Slco1a1			Rnps1
	Slc66a2			Gm28192
	Slc4a7			Bhlhe40
	Slc4a4			Yars
	Slc34a2			Gm11843
	Slc25a30			Gm16175
	Slc22a5			Pip5k1a
	Slc16a1			Foxn2
	Sik3			Slc37a1
	Sidt2			Pdhb
	Shtn1			Clic4
	Sgpl1			Pwp2
	Sgk1			Psat1
	Sftpa1			Mir17hg
	Serpina4-ps1			Ctsl
	Serpina3m			Mctp2
	Serpina3k			Map3k8
	Serpina3e-ps			Zfyve1
	Serinc2			Gm5582
	Selenbp2			Txlng
	Sec63			Ank
	Sdsl			Fam53c
	Sco2			Xbp1
	Sar1b			Ripk1
	Rxrg			Klf11
	Rsrc2			St3gal6
	Rrn3			Gm48342
	Rras2			Tmem170b
	Rps12-ps9			Aars
	Rps12-ps4			Tmem43
	Rpl6l			Mmp8
	Rpl39			Fam166b
	Rpl22l1			Cdca4
	Rpl10a			Chil3
	Rpl10-ps5			Srsf11
	Rnf111			Topors
	Rnf11			Birc3
	Rnf10			Adamts4
	Rin2			Ccnt1
	Ric1			Mast4
	Rhbdd1			Mak16
	Reep3			Tmem185b
	Rcor1			Ubald1
	Rcc1			Areg
	Rbpms			Gtpbp4
	Rbm39			Pqlc3
	Rbm34			Nab1
	Rbbp8			Slc48a1
	Rasgef1b			Sde2
	Rars			Icam1
	Ranbp9			Cnn3
	Rabggtb			Depdc7
	Rab9			Mical3
	Rab1a			Gm11714
	Qser1			Lrrfip2
	Pxmp4			Fosb
	Ptch2			Cep192
	Psmd11			Mcl1
	Prune1			Vegfa
	Prlr			Yrdc
	Prkaa2			Gm16184
	Ppp4r2			Scrn1
	Por			Maml1
	Polrmt			Gm12758
	Polr2a			Zfand2a
	Plpp3			Tmem68
	Plin5			Vegfd
	Plcxd2			Pawr
	Pla2g6			Vamp3
	Pigx			Gm57175
	Pigs			Mxd1
	Phospho1			mt-Tr
	Pex14			Gss
	Pdilt			Snord22
	Pde8a			Tlr2
	Pdcd6ip			Tent4b
	Pctp			E330011M16Rik
	Pcsk6			Tank
	Pck1			Map3k14
	Pcbp2			St3gal4
	Pbrm1			Ttc7b
	Parp16			Wwc1
	Pald1			Taf4
	Pabpc4			Stat3
	Pabpc1			Zfp385b
	P3h1			Josd1
	Ormdl3			Atxn7
	Oplah			Dppa5b
	Nup98			Mef2d
	Nup62			Il6ra
	Nup58			Tubb6
	Nsa2			Itpr1
	Nrf1			Slc22a23
	Nrbf2			Gtf2h1
	Npm1			Lcn2
	Nid2			Zyx
	Nfe2l2			Slc7a6
	Nelfcd			Cdk8
	Nek7			Gm37335
	Neat1			Cebpg
	Ncln			Ptpn2
	Nceh1			Tmem184a
	Nbeal1			Raver1
	Nat8f5			Plppr3
	Nasp			Ggnbp2
	Naa50			Foxk2
	Myom1			Cyp2a5
	Myo5b			Gm38431
	Myo1c			Gar1
	Mydgf			Eif4ebp1
	Mttp			Mbd6
	Mthfr			Kdm3a
	Mtap			Pitpnm2
	mt-Nd4			Ccdc85b
	mt-Nd2			mt-Tl1
	mt-Cytb			Ubxn4
	Mrps30			Strn3
	Mreg			Gas5
	Mrap			Retreg1
	Mogs			Rabep1
	Mmadhc			Ptpn12
	Mier3			Arhgef5
	Mgll			Slc10a3
	Mfsd2a			Nt5dc3
	Mcm2			Map3k6
	Mbd2			Tnks2
	Mars1			Chic2
	Marchf3			Pacsin2
	Manba			Mllt11
	Man2a1			Tom1
	Mad2l2			Dlgap4
	Lurap1l			Gm33228
	Lrrc59			Thra
	Lrp5			Coq10b
	Lrp2			Edc3
	Lrp10			Kctd3
	Lrp1			Ppp2r2a
	Lpgat1			Jmjd1c
	Lnx2			Fkbp5
	Lmf2			Thoc2l
	Lcor			Slc2a1
	Lats2			Osmr
	Larp1			Atf1
	Lamb3			Stim2
	Kyat3			Steap4
	Klf4			Fam72a
	Klf2			Phlda1
	Itprip			Taf1d
	Irf6			Mapk6
	Ireb2			Nopchap1
	Insig2			Gm17041
	Inhbc			Nampt
	Igf1			Gm12043
	Iars			Fosl1
	Huwe1			Lmo4
	Hspb1			Fasn
	Hsd17b13			Cnppd1
	Hnrnpl			Tuba1c
	Hnrnpdl			B4galt1
	Hnrnpa0			Gm54913
	Hgs			Gm56350
	Herpud2			Gm56065
	Herpud1			Gm49591
	Hdc			mt-Tv
	Hacl1			Eepd1
	Hacd2			Nfkb1
	H6pd			Ikzf5
	H3c15			Sdad1
	H2bc8			Stk40
	H2bc6			Gm31748
	H1f6			Ier5
	H1f0			Ppl
	Gys1			Ctdp1
	Gxylt1			Nufip2
	Gtf3c1			Spata5l1
	Gtf2b			Tmem41b
	Gpd2			Adora1
	Gng12			Nmd3
	Gm9817			Apobec1
	Gm8251			Rnf39
	Gm8016			Gm22249
	Gm7329			Ccl7
	Gm56918			Dnajb5
	Gm56555			Cldn4
	Gm49544			Lbr
	Gm49366			Cdc42ep1
	Gm47428			Gm17040
	Gm45769			Tspan4
	Gm45355			Mbnl2
	Gm45221			Larp4b
	Gm44510			Rcl1
	Gm43584			4930434J08Rik
	Gm41442			Nfx1
	Gm37174			Cers6
	Gm33459			Marcksl1-ps4
	Gm32542			Nfkbib
	Gm28439			B020010K11Rik
	Gm2788			Dusp11
	Gm26714			Daam1
	Gm22146			Tti2
	Gm20481			Inpp4a
	Gm20412			Akr1c13
	Gm19572			Gtf2ird1
	Gm19522			Mtfr2
	Gm17029			Osbpl8
	Gm16277			Cks2
	Gm15890			Polr1f
	Gm15708			Dennd4c
	Gm15540			Hivep2
	Gm12840			Frmd4b
	Gm12265			Samd4b
	Gm10366			Slc41a2
	Gm10353			Soat2
	Gm10252			Chsy3
	Gldc			Ccar1
	Gk			1110038B12Rik
	Gfra1			Dgkd
	Gck			Vezf1
	Gadd45b			Dusp5
	G6pc			Gm9768
	Fus			Gm17383
	Ftl2-ps			Nfic
	Ftl1-ps1			Gcnt2
	Ftl1			Plaur
	Frmd8os			Snrpa1
	Frmd8			Abl2
	Foxo1			Extl1
	Fmo2			Nr4a1
	Fcf1			Shroom3
	Fbxo32			Nup153
	Fat1			Fxr2
	Farsb			Gm29233
	Fam89a			Tnfrsf1a
	Fam222b			Gramd1c
	Fam187b			Pom121
	Fam135a			Atf6
	Fads1			Gm29717
	Esr1			Mybph
	Errfi1			Zc3h4
	Epas1			Arl14ep
	Eif4ebp2			Lyst
	Eif4a1			Rab6a
	Eif3b			Xdh
	Eif2b3			Pkp2
	Ehhadh			Rbbp6
	Eefsec			Bhmt1b
	Dstn			Rnf24
	Dsp			Idi1
	Dpp9			Kdm4a
	Dock5			Clk3
	Dock1			Zfp871
	Dnajb4			Fnip2
	Dino			Wee1
	Diaph1			Utp14a
	Dhx37			Gm56944
	Dhx32			Thrsp
	Deptor			Pip4p2
	Dennd4a			Per3
	Ddhd2			Gm43292
	Ddc			Nip7
	Dbi			Aoc2
	Cytip			Hapstr1
	Cyp7b1			Sgk2
	Cyp7a1			Eif2b4
	Cyp39a1			Dync1li1
	Csgalnact2			Gm15622
	Crybg3			Sorbs2
	Cry1			Metap1
	Crls1			Eif1a
	Crkl			Alcam
	Crat			Gm28592
	Cpsf1			Raf1
	Cpne1			Spic
	Cox19			Tanc1
	Copb1			Aldoa
	Cnot6l			Rhod
	Cnnm3			Fbxl3
	Cnksr3			Slc38a3
	Cluh			Ptpn23
	Clpx			Tns2
	Clptm1			Iffo2
	Clock			Gm13068
	Clint1			Gm55336
	Cldn1			Marchf7
	Cggbp1			Kctd15
	Cenpv			Tmprss2
	Cenpu			Fdps
	Celsr1			Ncor2
	Cdkn1a			Cxcl2
	Cdhr5			Mettl6
	Cdcp1			Nepro
	Cd9			Rbm15
	Cd300lf			Gm49037
	Cd164			Marchf5
	Ccl6			Atosb
	Ccdc6			Ammecr1l
	Cbr1			Kbtbd2
	Cad			Angptl3
	C230096K16Rik			Elf5
	Btla			Bcl10
	Btd			Thrb
	Bltp1			Purb
	Best1			Gm49358
	Bend7			Uap1
	Bcl6			Serpina3g
	Bag3			Gm14636
	Atp7b			Spen
	Atg2a			Gm15368
	Atg16l2			Esrrg
	Atf5			Acaca
	Arsg			Gm26586
	Arntl			Idi1-ps1
	Arl5a			Stk35
	Arl4d			Ier3
	Arl4a			Samd4
	Arfgef1			Rffl
	Appl1			Vasn
	Ap3s1			Rock1
	Anpep			B4galt5
	Ankrd27			Mrs2
	Angptl4			Lonrf1
	Alg10b			mt-Tq
	Ahcyl1			Plekhf2
	Ahctf1			Slc25a33
	Aff1			Erf
	Adrb2			Fbxo30
	Adnp2			Sowahc
	Adipor2			Socs3
	Adh6-ps1			Snhg6
	Adck5			Trp53
	Actb			Fst
	Acsl1			Arid5b
	Acox1			Slc1a4
	Acot4			Bcl3
	Acot1			Zfp948
	Acacb			Csnk1e
	Abhd17b			Plekha5
	Abcc6			Gm12356
	A430005L14Rik			Pcm1
	A1cf			Sqle
	9330121J05Rik			9930014A18Rik
	9130016M20Rik			Pprc1
	5730420D15Rik			Ell
	2010003K11Rik			Sdc4
				Cbx4
				Nhlrc2
				Tmem154
				Pdgfa
				Procr
				Noct
				Tbk1
				Nr1i2
				Nav2
				Fut1
				Slc7a11
				Gm41485
				Nrn1
				Micu3
				Ubl4a
				A530064D06Rik
				Mef2a
				Ino80
				Nifk
				Atp2a2
				Psd
				Tmem251
				Mphosph10
				Atp13a3
				mt-Tt
				Gm49339
				Cd2ap
				Garin1a
				Etv6
				Gm47079
				Il4ra
				Srebf1
				Ilf3
				Rmdn2
				Slc9a8
				Gm50452
				N4bp2l1
				Arid2
				Gm12868
				Zfp811
				Ikbke
				Gm43361
				Tcerg1
				Akr1b8
				mt-Rnr1
				Ch25h
				Git1
				Pgs1
				Trem1
				Hsp90ab1
				Rrp12
				Gm43311
				Mvd
				Usp49
				Wdr43
				Rtn4rl2
				Ccl4
				Prdm10
				Rc3h1
				Utp25
				Pi4k2a
				Slc5a10
				Mefv
				Chordc1
				Peli1
				Gm47694
				Acox2
				Abcc4
				Nos1ap
				Clec4d
				Nup54
				Gm15819
				Amy1
				Fyb2
				Pxdc1
				Spred2
				Rsl1d1
				Gssos2
				Tma16
				Rlim
				Scarna13
				Pakap
				Pakap
				Bhmt
				Akirin2
				Mob3c
				Il1rn
				Smndc1
				Abca8b
				Ctdsp2
				Rrp9
				Ggps1
				Rnf123
				Eprs
				Cyp1a1
				Hmgcs1
				Gmfb
				Grpel2
				Gm41077
				Gars
				Mkrn2
				Prr7
				Pwwp4a
				Mir22
				Tnip1
				Srgap2
				Spag9
				Tex30
				Tet3
				Atp2b2
				4930581F22Rik
				Gm15491
				Btaf1
				Med13
				Nherf1
				H2ac19
				Xpo5
				Lmna
				Thoc6
				Ms4a6d
				Gm12940
				Shb
				Gm41392
				Foxs1
				Taf4b
				Utp20
				Ppp1r15b
				Ints13
				A930001C03Rik
				Gm42928
				Eif4enif1
				Snora9
				Pik3ap1
				Brd1
				Sgtb
				Papola
				Snord78
				Kdm7a
				Pik3r5
				Rbm33
				Phf13
				Gssos1
				Arhgap42
				Gm48990
				5430416N02Rik
				Gm49067
				Zfp516
				Asxl1
				Cep83
				Ipo5
				Slc30a1
				Thbd
				Uhrf2
				Kansl2-ps
				Sbno2
				Cep85
				Per2
				Ccnl2
				Cdc42se1
				Hsf1
				Gm23187
				Anxa7
				H2ac18
				Pxk
				Nfkb2
				Ash1l
				Ces1b
				Cp
				Sf3b3
				Pak1ip1
				Gbe1
				Ralgds
				Met
				Larp4
				Cnot4
				Kif13b
				Cdkn2b
				Camsap1
				Ly96
				Gm43552
				Pter
				Gm17971
				Pitpnc1
				Zfp330
				Ppan
				Adrm1
				Dbn1
				Csnk1g3
				Atp8b1
				Cul3
				Zfand3
				4930483K19Rik
				D930015M05Rik
				Phf3
				Zc3h11a
				Snhg4
				2810457G06Rik
				Gm27010
				Gm26330
				Marcksl1
				Gm24029
				Macir
				Gna13
				Rpl21-ps15
				Slc25a17
				Gm36972
				Fxr1
				Gm49134
				Katnal1
				Gm28913
				Mast2
				mt-Tg
				Gpbp1
				Mtrr
				Adm
				Prpf19
				Tns1
				Hnrnpu
				Maco1
				Tbpl1
				Gm3571
				Tiam2
				Med13l
				Gm10163
				Gm17494
				Senp6
				Zmiz1
				Trim8
				Akap8l
				Gm13370
				Snhg17
				Gm50394
				Zbtb2
				Nr4a3
				Cstf3
				mt-Tw
				Nlrc5
				Socs4
				Fpr2
				Ppfia1
				9930021J03Rik
				Faf1
				Eif4e
				Ncoa6
				Cpsf6
				Tmem184b
				Gm8797
				Styx
				Gm49496
				Gm14648
				AU040320
				Mir6909
				Gm57354
				Rpl30
				Eif6
				Gm57147
				Snord47
				Gm12435
				Mex3c
				Noc3l
				Cacul1
				Wdr75
				4732419C18Rik
				Myo9b
				Usp42
				Mocos
				Rab5a
				Gm28289
				Zfp598
				Gm48133
				Gm22489
				Phc2
				Tjp1
				Gm16098
				Plaa
				Fdxr
				Rheb
				Atxn2l
				Gm56809
				Mx2
				C3
				Fam219a
				Mbnl1
				Hdac4
				Gm20632
				Ror1
				Snord65
				Tlcd3b
				Ddx52
				Gm55594
				Gm10240
				Hamp2
				Lats1
				Gm54602
				Urb1
				Zbtb18
				Scrib
				Lars
				Atg13
				Cyb5r1
				Ppp4r3b
				Mab21l3
				Bcl2a1b
				Trmt10c
				Gm6493
				Arih1
				Brd4
				Stk19
				Bicdl2
				Tmem65
				Gm21399
				Ddit4l
				Bhmt-ps1
				Otud7b
				Snora75
				Map3k5
				Atg9a
				Ppp1r13b
				Ythdc1
				Myo1e
				Paip1
				Dnajc2
				Gm55515
				Prdm2
				Elavl1
				Csnk1d
				Lilrb4a
				Gm24451
				Gnpnat1
				Gm16259
				Gm25579
				Il6
				Ipo7
				Gm23650
				Gm36393
				Stard4
				Gpt2
				Gm5819
				Map3k20
				Cln8
				Psmc6
				Mapkapk3
				Gm16174
				Nsdhl
				Pdlim7
				Siah1a
				Gm6430
				Keap1
				Gm43062
				Asns
				Gm23455
				Slc22a18
				Homer1
				Plekhg5
				Wasf2
				Cul2
				Gm47283
				Il1r1
				Nop14
				Gm42809
				Slc6a12
				Gm9823
				D730044K07Rik
				Cmtr2
				Arid1b
				Timm10
				Fam83h
				Gm18537
				Mbd1
				Gm54987
				Cers2
				Ubr2
				Dimt1
				Rxrb
				Zcrb1
				Isg20l2
				Gm26810
				Gm27175
				Gm10222
				Emc1
				Naa25
				Ccnk
				Ago2
				Usp16
				Rpl18a
				Gm28901
				Ankrd1
				Zfp592
				Gm20633
				Sult3a2
				Pwwp4b
				Tlk2
				Gas2l3
				Rbm18
				Serpina3i
				Hspa4
				Gm14233
				Smap2
				Sun2
				Hivep1
				Gm30487
				Hspa5
				Ptges3
				Zfp867
				Gm13889
				Gm21092
				Exoc5
				Ccl19-ps3
				Foxk1
				Gm16104
				Gm22357
				Ncdn
				mt-Nd4l
				Piezo2
				Sos2
				Gm5526
				Gm15502
				Myo18a
				Tnf
				Map4k3
				Rit1
				Mir221
				ENSMUSG00000121578
				Gm16549
				H2-K2
				Gm56781
				Rbp4
				Csf1
				Gm45311
				Xpo7
				Dlg5
				Nle1
				Mirt2
				Cyb5r2
				Srm
				Il10
				Pafah1b1
				4931408D14Rik
				Mir3069
				Pard3
				Slain2
				Rbm25
				Prelid3b
				Lrrc8d
				Gm48884
				Spry4
				mt-Tk
